# High coverage of single cell genomes by T7-assisted enzymatic methyl-sequencing

**DOI:** 10.1101/2022.02.23.481567

**Authors:** Juan Wang, Yitong Fang, WenFang Chen, Chen Zhang, Zhichao Chen, Zhe Xie, Zhe Weng, Weitian Chen, Fengying Ruan, Yeming Xie, Yuxin Sun, Mei Guo, Yaning Li, Chong Tang

## Abstract

Conventional approaches to studying 5mC marks in single cells or samples with picogram input DNA amounts usually suffer from low genome coverage due to DNA degradation. Many methods have been developed to optimize the library construction efficiency for bisulfite-treated DNA. However, most of these approaches ignored the amplification bias of bisulfite-treated DNA, which leads to shallow genome coverage. In this study, we developed the T7-assisted enzymatic methyl-sequencing method (TEAM-seq), which adopts enzymatic conversion to minimize DNA degradation and T7 polymerase-assisted unbiased amplification. We demonstrate that TEAM-seq delivered, to the best of our knowledge, the highest reported coverage(70% for 100pg, 35% for 20pg) of single cell genomes in whole-genome 5mC sequencing.
