## Supplementalmaterial2 for "High coverage of single cell genomes by T7-assisted enzymatic methyl-sequencing": Supplemental material2.xlsx

### Sheet: Sheet1
method	element	C			CG			CHG			CHH
TEAM-seq_100pg		Total C	Covered C	Coverage of C (%)	Total CG	Covered CG	Coverage of CG (%)	Total CHG	Covered CHG	Coverage of CHG (%)	Total CHH	Covered CHH	Coverage of CHH (%)
	5-UTR	92358904	51379449	0.556302	5516901	3167492	0.574143	20033902	11286315	0.563361	66808101	36925637	0.552712
	CDS	17466727	10759385	0.615993	2173414	1375684	0.63296	4498148	2784069	0.618937	10795165	6599632	0.611351
	intron	472777773	262785190	0.555832	23648692	13464726	0.569365	101645197	57311145	0.563835	347483884	192009292	0.55257
	3-UTR	37808406	20588792	0.544556	2018851	1132433	0.560929	8236489	4552816	0.552762	27553066	14903542	0.540903
	mRNA	499829480	280815276	0.561822	26725035	15502825	0.580086	108367740	61802660	0.570305	364736705	203509763	0.557963
	ncRNA	69067852	34450266	0.498789	2877845	1490986	0.518091	14199544	7230292	0.509192	51990463	25728987	0.494879
	PseudoGene	16142859	7083042	0.438772	948779	424084	0.446979	3634512	1616673	0.444812	11559568	5042285	0.4362
	transposons	597881267	307139920	0.513714	29435246	15458553	0.525172	126897056	66407235	0.523316	441548965	225274118	0.510191
	tandem_repeats	6348245	1561703	0.246005	192180	66256	0.34476	379745	152695	0.402099	5776320	1342752	0.232458
	CGI	14600110	9305812	0.63738	4179113	2552414	0.610755	3646564	2313057	0.634311	6774433	4440341	0.655456
TEAM-seq_20pg		Total C	Covered C	Coverage of C (%)	Total CG	Covered CG	Coverage of CG (%)	Total CHG	Covered CHG	Coverage of CHG (%)	Total CHH	Covered CHH	Coverage of CHH (%)
	5-UTR	92358904	24673980	0.267153	5516901	1595553	0.289212	20033902	5506778	0.274873	66808101	17571646	0.263017
	CDS	17466727	5320227	0.304592	2173414	701003	0.322535	4498148	1387196	0.308393	10795165	3232028	0.299396
	intron	472777773	123905930	0.262081	23648692	6614772	0.27971	101645197	27464658	0.270201	347483884	89826493	0.258505
	3-UTR	37808406	9992519	0.264294	2018851	571123	0.282895	8236489	2244644	0.272524	27553066	7176752	0.26047
	mRNA	499829480	132752997	0.265597	26725035	7654698	0.286424	108367740	29692126	0.273994	364736705	95406166	0.261575
	ncRNA	69067852	15701786	0.227339	2877845	715178	0.248512	14199544	3356268	0.236364	51990463	11630340	0.223701
	PseudoGene	16142859	3971995	0.246053	948779	248964	0.262405	3634512	920767	0.25334	11559568	2802264	0.242419
	transposons	597881267	147004728	0.245876	29435246	7735777	0.262807	126897056	32324321	0.254729	441548965	106944625	0.242203
	tandem_repeats	6348245	781418	0.123092	192180	38060	0.198044	379745	89022	0.234426	5776320	654336	0.113279
	CGI	14600110	4981494	0.341196	4179113	1357735	0.324886	3646564	1239192	0.339825	6774433	2384567	0.351995
scWGBS_100ng		Total C	Covered C	Coverage of C (%)	Total CG	Covered CG	Coverage of CG (%)	Total CHG	Covered CHG	Coverage of CHG (%)	Total CHH	Covered CHH	Coverage of CHH (%)
	5-UTR	92358904	16257146	0.176021	5516901	1135141	0.205757	20033902	3897538	0.194547	66808101	11224467	0.168011
	CDS	17466727	4416813	0.25287	2173414	608914	0.280165	4498148	1194175	0.265481	10795165	2613724	0.24212
	intron	472777773	82323464	0.174127	23648692	4664144	0.197226	101645197	19631496	0.193137	347483884	58027824	0.166994
	3-UTR	37808406	6692602	0.177014	2018851	411538	0.203848	8236489	1611255	0.195624	27553066	4669809	0.169484
	mRNA	499829480	89426834	0.178915	26725035	5547565	0.207579	108367740	21502010	0.198417	364736705	62377259	0.17102
	ncRNA	69067852	10685378	0.154708	2877845	515282	0.179051	14199544	2458181	0.173117	51990463	7711915	0.148333
	PseudoGene	16142859	2283982	0.141486	948779	151966	0.16017	3634512	563115	0.154936	11559568	1568901	0.135723
	transposons	597881267	93089591	0.155699	29435246	5042186	0.171298	126897056	21766309	0.171527	441548965	66281096	0.15011
	tandem_repeats	6348245	318847	0.050226	192180	15506	0.0806848	379745	44114	0.116167	5776320	259227	0.0448775
	CGI	14600110	3768510	0.258115	4179113	1071080	0.256294	3646564	971388	0.266384	6774433	1726042	0.254788
WGBS_1ug		Total C	Covered C	Coverage of C (%)	Total CG	Covered CG	Coverage of CG (%)	Total CHG	Covered CHG	Coverage of CHG (%)	Total CHH	Covered CHH	Coverage of CHH (%)
	5-UTR	92358904	37972092	0.411136	5516901	1757102	0.318494	20033902	7975607	0.398106	66808101	28239383	0.422694
	CDS	17466727	4996525	0.28606	2173414	459374	0.211361	4498148	1223766	0.27206	10795165	3313385	0.306932
	intron	472777773	204702134	0.432977	23648692	8925094	0.377403	101645197	42734937	0.420432	347483884	153042103	0.440429
	3-UTR	37808406	15499439	0.409947	2018851	696603	0.345049	8236489	3246003	0.3941	27553066	11556833	0.419439
	mRNA	499829480	214066370	0.428279	26725035	9616235	0.359821	108367740	44885264	0.414194	364736705	159564871	0.43748
	ncRNA	69067852	31310586	0.453331	2877845	1144665	0.397751	14199544	6272727	0.441756	51990463	23893194	0.459569
	PseudoGene	16142859	4870079	0.301686	948779	242311	0.255392	3634512	1062409	0.292311	11559568	3565359	0.308434
	transposons	597881267	253242776	0.423567	29435246	11598838	0.394046	126897056	53374864	0.420615	441548965	188269074	0.426383
	tandem_repeats	6348245	1661593	0.261741	192180	51919	0.270158	379745	99600	0.262281	5776320	1510074	0.261425
	CGI	14600110	1304063	0.0893187	4179113	388208	0.0928924	3646564	328931	0.090203	6774433	586924	0.0866381
	CGI_shores	48241884	13287507	0.275435	4044677	1033641	0.255556	11382313	3045020	0.267522	32814894	9208846	0.28063
	CGI_shelves	74843441	20384328	0.27236	7396271	1598783	0.216161	17695962	4665705	0.263659	49751208	14119840	0.283809
	downstream2k	22378842	7687103	0.343499	1466751	411993	0.280888	5121505	1691106	0.330197	15790586	5584004	0.353629
	upstream2k	25468167	7373249	0.289508	2854567	580828	0.203473	5811254	1639101	0.282056	16802346	5153320	0.306702
	gene	514045794	218761051	0.425567	27497372	9808197	0.356696	111394447	45840651	0.411516	375153975	163112203	0.434787
