## Supplementalmaterial3 for "High coverage of single cell genomes by T7-assisted enzymatic methyl-sequencing": Supplementalmaterial3.xlsx

### Sheet: Sheet1
method	chrom	C			CG			CHG			CHH
TEAM-seq_100pg		Total C	Covered C	Coverage of C (%)	Total CG	Covered CG	Coverage of CG (%)	Total CHG	Covered CHG	Coverage of CHG (%)	Total CHH	Covered CHH	Coverage of CHH (%)
	Chr1	94040974	51450897	0.547111	4568940	2567395	0.561924	20220251	11240535	0.555905	69251783	37642956	0.543567
	Chr2	95862507	50437257	0.526142	4328670	2361653	0.545584	20073766	10768132	0.536428	71460071	37307466	0.522074
	Chr3	77323307	40109797	0.518728	3247292	1743681	0.536965	15997053	8467545	0.529319	58078962	29898569	0.514792
	Chr4	71776628	34804538	0.484901	2947860	1502801	0.509794	14403458	7164826	0.497438	54425310	26136909	0.480234
	Chr5	70218569	35875778	0.510916	3012908	1599358	0.530835	14466977	7546008	0.521602	52738684	26730410	0.506846
	Chr6	66306710	34654806	0.522644	2951138	1613139	0.546616	13671652	7281772	0.532618	49683920	25759892	0.518475
	Chr7	63308649	33373655	0.527158	3137332	1719753	0.548158	13401708	7202345	0.53742	46769609	24451550	0.522809
	Chr8	57406604	29879955	0.520497	2618270	1407974	0.53775	11985513	6355960	0.530304	42802821	22116020	0.516695
	Chr9	49639471	25513740	0.513981	2453642	1316605	0.536592	10597954	5566028	0.525198	36587875	18631099	0.509215
	Chr10	54607071	29895917	0.547473	2702582	1521659	0.563039	11730404	6530627	0.556727	40174085	21843625	0.543724
	Chr11	54504836	29550575	0.542164	2579974	1456452	0.564522	11664599	6448765	0.552849	40260263	21645357	0.537636
	Chr12	53252045	28711771	0.539167	2554436	1430015	0.559816	11211403	6152777	0.548796	39486206	21128975	0.535098
	Chr13	36827474	18373370	0.498904	1607416	843204	0.524571	7463903	3812821	0.510835	27756155	13717345	0.494209
	Chr14	36099079	19542918	0.541369	1719558	965572	0.561523	7650476	4219749	0.551567	26729045	14357597	0.537153
	Chr15	34475969	19045096	0.552417	1746928	974042	0.557574	7506010	4219749	0.562183	25223031	13884287	0.550461
	Chr16	35332028	20470235	0.579368	2195552	1292923	0.588883	7978096	4676017	0.586107	25158380	14501293	0.5764
	Chr17	35428296	21379244	0.603451	2311200	1395705	0.603888	8107473	4915143	0.606248	25009623	15068391	0.602504
	Chr18	29702356	15581919	0.524602	1354428	738611	0.545331	6164193	3296613	0.5348	22183735	11546688	0.520502
	Chr19	26989400	16834963	0.623762	2114752	1299913	0.614688	6367784	3963465	0.622425	18506864	11571583	0.625259
	Chr20	26257240	15554376	0.592384	1435444	861017	0.599826	5864310	3508657	0.598307	18957486	11184697	0.589988
	Chr21	14334933	7872413	0.549177	760888	439056	0.577031	3030491	1706929	0.563252	10543554	5726426	0.543121
	Chr22	16745219	10281670	0.614006	1156194	706968	0.611461	4000888	2458491	0.614486	11588137	7116197	0.614093
	ChrX	59679184	28260186	0.473535	2492802	1180737	0.473659	12011235	5783934	0.481544	45175147	21295512	0.471399
	ChrY	10252459	326727	0.0318682	435812	14290	0.0327894	2131982	69163	0.0324407	7684665	243274	0.0316571
	ChrM	7372	7362	0.998644	878	876	0.997722	988	988	1	5505	5498	0.998728
	Whole Genome	1170378380	617789165	0.527854	56434896	30953399	0.54848	247702567	133357039	0.538376	866240916	453511616	0.52354
TEAM-seq_20pg		Total C	Covered C	Coverage of C (%)	Total CG	Covered CG	Coverage of CG (%)	Total CHG	Covered CHG	Coverage of CHG (%)	Total CHH	Covered CHH	Coverage of CHH (%)
	Chr1	94040974	24623695	0.26184	4568940	1282918	0.280791	20220251	5465177	0.270282	69251783	17875590	0.258125
	Chr2	95862507	23366527	0.24375	4328670	1145873	0.264717	20073766	5074772	0.252806	71460071	17145880	0.239937
	Chr3	77323307	18178259	0.235094	3247292	830077	0.255621	15997053	3905474	0.244137	58078962	13442708	0.231456
	Chr4	71776628	15482277	0.215701	2947860	705736	0.239406	14403458	3248582	0.225542	54425310	11527958	0.211812
	Chr5	70218569	16243998	0.231335	3012908	760438	0.252393	14466977	3475826	0.240259	52738684	12007733	0.227684
	Chr6	66306710	15758530	0.237661	2951138	767852	0.260188	13671652	3368026	0.246351	49683920	11622650	0.233932
	Chr7	63308649	15916061	0.251404	3137332	860345	0.274228	13401708	3494619	0.260759	46769609	11561095	0.247192
	Chr8	57406604	13596605	0.236847	2618270	672409	0.256814	11985513	2940788	0.245362	42802821	9983408	0.233242
	Chr9	49639471	12167832	0.245124	2453642	658574	0.268407	10597954	2699312	0.254701	36587875	8809940	0.240789
	Chr10	54607071	13993949	0.256266	2702582	738442	0.273236	11730404	3100206	0.264288	40174085	10155298	0.252782
	Chr11	54504836	13903628	0.25509	2579974	716324	0.277648	11664599	3084194	0.264406	40260263	10103109	0.250945
	Chr12	53252045	13361761	0.250915	2554436	698561	0.27347	11211403	2911151	0.25966	39486206	9752045	0.246973
	Chr13	36827474	8247785	0.223957	1607416	395548	0.246077	7463903	1741520	0.233326	27756155	6110717	0.220157
	Chr14	36099079	9056516	0.250879	1719558	468275	0.272323	7650476	1988947	0.259977	26729045	6599294	0.246896
	Chr15	34475969	9129350	0.264803	1746928	481723	0.275754	7506010	2036154	0.27127	25223031	6611473	0.26212
	Chr16	35332028	10218932	0.289226	2195552	669089	0.304748	7978096	2362179	0.296083	25158380	7187660	0.285696
	Chr17	35428296	10839120	0.305945	2311200	728060	0.315014	8107473	2521639	0.311027	25009623	7589417	0.30346
	Chr18	29702356	7056477	0.237573	1354428	348305	0.25716	6164193	1517168	0.246126	22183735	5191001	0.234
	Chr19	26989400	8841538	0.327593	2114752	691697	0.327082	6367784	2098222	0.329506	18506864	6051617	0.326993
	Chr20	26257240	7520299	0.286409	1435444	430809	0.300122	5864310	1718540	0.293051	18957486	5370948	0.283315
	Chr21	14334933	3739640	0.260876	760888	217260	0.285535	3030491	827042	0.272907	10543554	2695336	0.255638
	Chr22	16745219	5283405	0.315517	1156194	370266	0.320246	4000888	1276773	0.319122	11588137	3636363	0.3138
	ChrX	59679184	12926972	0.216608	2492802	568989	0.228253	12011235	2690197	0.223973	45175147	9667783	0.214007
	ChrY	10252459	212135	0.0206911	435812	10596	0.0243132	2131982	45992	0.0215724	7684665	155547	0.0202412
	ChrM	7372	7362	0.998644	878	876	0.997722	988	988	1	5505	5498	0.998728
	Whole Genome	1170378380	289672653	0.247503	56434896	15219042	0.269674	247702567	63593488	0.256733	866240916	210860068	0.24342
scWGBS_100ng		Total C	Covered C	Coverage of C (%)	Total CG	Covered CG	Coverage of CG (%)	Total CHG	Covered CHG	Coverage of CHG (%)	Total CHH	Covered CHH	Coverage of CHH (%)
	Chr1	94040974	15846253	0.168504	4568940	881941	0.19303	20220251	3786411	0.187258	69251783	11177901	0.16141
	Chr2	95862507	14696041	0.153303	4328670	767113	0.177217	20073766	3435191	0.171128	71460071	10493737	0.146848
	Chr3	77323307	11664124	0.150849	3247292	563057	0.173393	15997053	2699935	0.168777	58078962	8401132	0.14465
	Chr4	71776628	9496387	0.132305	2947860	463580	0.15726	14403458	2147905	0.149124	54425310	6884902	0.126502
	Chr5	70218569	10230035	0.145688	3012908	510983	0.169598	14466977	2358059	0.162996	52738684	7360993	0.139575
	Chr6	66306710	9896122	0.149248	2951138	512362	0.173615	13671652	2277589	0.166592	49683920	7106171	0.143028
	Chr7	63308649	9665902	0.152679	3137332	560976	0.178807	13401708	2279459	0.170087	46769609	6825467	0.145938
	Chr8	57406604	14995092	0.261208	2618270	786675	0.300456	11985513	3469366	0.289463	42802821	10739051	0.250896
	Chr9	49639471	7568056	0.15246	2453642	439532	0.179135	10597954	1806636	0.17047	36587875	5321888	0.145455
	Chr10	54607071	8872957	0.162487	2702582	497761	0.18418	11730404	2112572	0.180094	40174085	6262624	0.155887
	Chr11	54504836	9079752	0.166586	2579974	504657	0.195605	11664599	2175227	0.186481	40260263	6399868	0.158962
	Chr12	53252045	8637768	0.162205	2554436	480849	0.188241	11211403	2021221	0.180283	39486206	6135698	0.155388
	Chr13	36827474	5059668	0.137388	1607416	261360	0.162596	7463903	1154540	0.154683	27756155	3643768	0.131278
	Chr14	36099079	5824843	0.161357	1719558	322714	0.187673	7650476	1373933	0.179588	26729045	4128196	0.154446
	Chr15	34475969	7503456	0.217643	1746928	417526	0.239006	7506010	1793583	0.238953	25223031	5292347	0.209822
	Chr16	35332028	6724922	0.190335	2195552	468009	0.213162	7978096	1658692	0.207906	25158380	4598221	0.182771
	Chr17	35428296	7176060	0.202552	2311200	511469	0.2213	8107473	1782354	0.219841	25009623	4882237	0.195214
	Chr18	29702356	4345488	0.146301	1354428	229647	0.169553	6164193	1007369	0.163423	22183735	3108472	0.140124
	Chr19	26989400	5754276	0.213205	2114752	490714	0.232043	6367784	1461545	0.229522	18506864	3802017	0.205438
	Chr20	26257240	5006732	0.19068	1435444	305686	0.212956	5864310	1225150	0.208916	18957486	3475896	0.183352
	Chr21	14334933	2326441	0.162292	760888	148449	0.1951	3030491	553740	0.182723	10543554	1624252	0.154052
	Chr22	16745219	3606028	0.215347	1156194	265015	0.229213	4000888	928638	0.232108	11588137	2412375	0.208176
	ChrX	59679184	8041798	0.13475	2492802	369967	0.148414	12011235	1797293	0.149634	45175147	5874538	0.130039
	ChrY	10252459	28743	0.00280352	435812	1532	0.00351528	2131982	6844	0.00321016	7684665	20367	0.00265034
	ChrM	7372	5881	0.797748	878	763	0.869021	988	852	0.862348	5505	4266	0.774932
	Whole Genome	1170378380	192052825	0.164095	56434896	10762337	0.190704	247702567	45314104	0.182938	866240916	135976384	0.156973
WGBS_1ug		Total C	Covered C	Coverage of C (%)	Total CG	Covered CG	Coverage of CG (%)	Total CHG	Covered CHG	Coverage of CHG (%)	Total CHH	Covered CHH	Coverage of CHH (%)
	chr1	94040974	43699617	0.464687	4568940	1802495	0.394511	20220251	9104804	0.450281	69251783	32792318	0.473523
	chr2	95862507	40279164	0.420176	4328670	1580400	0.365101	20073766	8169929	0.406995	71460071	30528835	0.427215
	chr3	77323307	36953695	0.477911	3247292	1387509	0.427282	15997053	7460797	0.466386	58078962	28105389	0.483917
	chr4	71776628	31028383	0.432291	2947860	1092990	0.370774	14403458	6038856	0.419264	54425310	23896537	0.43907
	chr5	70218569	37541556	0.534639	3012908	1425930	0.473274	14466977	7554921	0.522218	52738684	28560705	0.541551
	chr6	66306710	31304749	0.47212	2951138	1230173	0.416847	13671652	6323611	0.462535	49683920	23750965	0.478041
	chr7	63308649	29454320	0.46525	3137332	1234594	0.393517	13401708	6039143	0.450625	46769609	22180583	0.474252
	chr8	57406604	26567268	0.462791	2618270	1041578	0.397812	11985513	5394578	0.450092	42802821	20131112	0.470322
	chr9	49639471	20877321	0.420579	2453642	881118	0.359106	10597954	4320243	0.407649	36587875	15675960	0.428447
	chr10	54607071	22620796	0.414247	2702582	975194	0.360838	11730404	4698934	0.400577	40174085	16946668	0.421831
	chr11	54504836	22835207	0.418957	2579974	902665	0.349874	11664599	4710059	0.403791	40260263	17222483	0.427779
	chr12	53252045	24860594	0.466848	2554436	1033106	0.404436	11211403	5120801	0.456749	39486206	18706687	0.473752
	chr13	36827474	15681244	0.425803	1607416	587785	0.365671	7463903	3082106	0.412935	27756155	12011353	0.432746
	chr14	36099079	13532932	0.374883	1719558	546120	0.317593	7650476	2764670	0.361372	26729045	10222142	0.382436
	chr15	34475969	14643635	0.424749	1746928	656162	0.375609	7506010	3100985	0.413134	25223031	10886488	0.431609
	chr16	35332028	12745943	0.360748	2195552	693155	0.315709	7978096	2807129	0.351855	25158380	9245659	0.367498
	chr17	35428296	12596561	0.355551	2311200	725171	0.313764	8107473	2820290	0.347863	25009623	9051100	0.361905
	chr18	29702356	12078752	0.40666	1354428	478486	0.353275	6164193	2436905	0.395332	22183735	9163361	0.413067
	chr19	26989400	7051183	0.261257	2114752	486466	0.230035	6367784	1650479	0.259192	18506864	4914238	0.265536
	chr20	26257240	9915523	0.37763	1435444	489929	0.341308	5864310	2173652	0.370658	18957486	7251942	0.382537
	chr21	14334933	6478913	0.451967	760888	286323	0.376301	3030491	1309688	0.43217	10543554	4882902	0.463117
	chr22	16745219	5095451	0.304293	1156194	318274	0.275277	4000888	1185783	0.29638	11588137	3591394	0.30992
	chrX	59679184	23749935	0.39796	2492802	849928	0.340953	12011235	4642300	0.386496	45175147	18257707	0.404154
	chrY	10252459	191286	0.0186576	435812	8698	0.0199581	2131982	35277	0.0165466	7684665	147311	0.0191695
	chrM	7372	7293	0.989284	878	868	0.98861	988	978	0.989879	5505	5447	0.989464
	Whole Genome	1170378380	501791321	0.428743	56434896	20715117	0.367062	247702567	102946918	0.415607	866240916	378129286	0.436517
