## Supplementalmaterial4_data_information for "High coverage of single cell genomes by T7-assisted enzymatic methyl-sequencing": Supplementalmaterial4_data_information.xlsx

### Sheet: Sheet1
Method	Initial input	Description of method	SRA	Paper
TEAM-seq	100pg/20pg	Used the transposons to tagmentate genome with biotinide adaptors and generated the medium size fragments. Then the tagmentate DNA were treated by enzymatic conversion.The single strand DNAs were extended on the T7 promotor oligo to generate the T7 promoter on the DNAs
WGBS	1ug	Standard WGBS
scWGBS	100ng	Established a fluorescence-activated cell sorting (FACS)-based workflow that sorts defined numbers and combinations of human and/or mouse cells into single wells of 96-well microtiter plates. Then bisulfite treated, and prepared for sequencing.	SRR1769039	Single-Cell DNA Methylome Sequencing and Bioinformatic Inference of Epigenomic Cell-State Dynamics
snmC-seq	single-nucleus	Nuclei sorting, collecting single nuclei and processing bisulfile conversion. Random priming ,DNA synthesis and adaptase reaction, then amplification and sequencing.	SRR5395094	Single-cell methylomes identify neuronal subtypes and regulatory
sci-MET	mix(HEK293&mouse) 566 cells	DNA(or RNA) within nuclei or cells is modified with an indexed adaptor corresponding to one of 96 (or 384) wells. Reactions are pooled, and a limited number of pre-indexed nuclei are redistributed into each of a new set of wells. PCR is then used to incorporate a second index and generate a cell-specific barcode composed of the unique index combinations.	SRR6398694	Highly scalable generation of DNA methylation profiles in single cells
scBS-seq	1 cell	bisulfite treatment,then synthesis of complementary strands is primed using oligonuleotides containing Illumina adaptor sequences and a 3′ stretch of nine random nucleotides. After capturing the tagged strands, a second adaptor is similarly integrated, and PCR amplification is performed with indexed primers	SRR1248444	single-cell genome-wide bisulfite sequencing for assessing epigenetic heterogeneity
